# miRNA modules for precise, tunable control of gene expression

**DOI:** 10.1101/2024.03.12.583048

**Authors:** Rongrong Du, Michael J. Flynn, Karan Mahe, Monique Honsa, Bo Gu, Dongyang Li, Sean E. McGeary, Viviana Gradinaru, Ralf Jungmann, Michael B. Elowitz

**Affiliations:** Division of Biology and Biological Engineering, California Institute of Technology, Pasadena, CA 91125, USA; Howard Hughes Medical Institute, California Institute of Technology, Pasadena, CA 91125, USA; Faculty of Physics and Center for Nanoscience, Ludwig Maximilian University, 80539 Munich, Germany; Max Planck Institute of Biochemistry, 82152 Martinsried, Germany; Department of Systems Biology, Harvard Medical School, Boston, MA 02115, USA

## Abstract

Accurate control of transgene expression is important for research and therapy but challenging to achieve in most settings. miRNA-based regulatory circuits can be incorporated within transgenes for improved control. However, the design principles, performance limits, and applications of these circuits in research and biotechnology have not been systematically determined. Here, combining modeling and experiments, we introduce miRNA-based circuit modules, termed DIMMERs, that establish precise, tunable control of transgene expression across diverse cell types to facilitate imaging, editing, and gene therapy. The circuits use multivalent miRNA regulatory interactions to achieve nearly uniform, tunable, protein expression over two orders of magnitude variation in gene dosage. They function across diverse cell types, and can be multiplexed for independent regulation of multiple genes. DIMMERs reduce off-target CRISPR base editing, improve single-molecule imaging, and allow live tracking of AAV-delivered transgene expression in mouse cortical neurons. DIMMERs thus enable accurate regulation for research and biotechnology applications.
