## Supplementary material for "miRNA modules for precise, tunable control of gene expression": List of miRNA and targets used in this study, related to Figure 1-7

### Sheet: Sheet1
Table S1 List of miRNA and targets used in this study
miRNA/target name	Sequence	Usage in the figures
synmiR-1	TTGAATGAGGCTTCAGTACTTTACAGAATCGTTGCCTGCACATCTTGGAAACACTTGCTGGGATTACTTCGACTTCTTAACCCAACAGAAGGCTCGAGAAGGTATATTGCTGTTGACAGTGAGCGCCAACATAAGCATAAACTACGATAGTGAAGCCACAGATGTATCGTAGTTTATGCTTATGTTGATGCCTACTGCCTCGGACTTCAAGGGGCTAGAATTCGAGCAATTATCTTGTTTACTAAAACTGAATACCTTGCTATCTCTTTGATACATTTTTACAAAGCTGAATTAAAATGGTATAAATTAAATCACTTTTCCTGACCATTCATCCTCTTTCTTTTTCCT	4D, 4E, 4F, S2C, S3, Data S2
synmiR-2_initial version	TTGAATGAGGCTTCAGTACTTTACAGAATCGTTGCCTGCACATCTTGGAAACACTTGCTGGGATTACTTCGACTTCTTAACCCAACAGAAGGCTCGAGAAGGTATATTGCTGTTGACAGTGAGCGCTAATCTACAAAGTGACATAAATAGTGAAGCCACAGATGTATTTATGTCACTTTGTAGATTAATGCCTACTGCCTCGGACTTCAAGGGGCTAGAATTCGAGCAATTATCTTGTTTACTAAAACTGAATACCTTGCTATCTCTTTGATACATTTTTACAAAGCTGAATTAAAATGGTATAAATTAAATCACTTTTCCTGACCATTCATCCTCTTTCTTTTTCCT	S2A
synmiR-2_20G	TTGAATGAGGCTTCAGTACTTTACAGAATCGTTGCCTGCACATCTTGGAAACACTTGCTGGGATTACTTCGACTTCTTAACCCAACAGAAGGCTCGAGAAGGTATATTGCTGTTGACAGTGAGCGCTGATCTACAAAGTGACATAAATAGTGAAGCCACAGATGTATTTATGTCACTTTGTAGATCAATGCCTACTGCCTCGGACTTCAAGGGGCTAGAATTCGAGCAATTATCTTGTTTACTAAAACTGAATACCTTGCTATCTCTTTGATACATTTTTACAAAGCTGAATTAAAATGGTATAAATTAAATCACTTTTCCTGACCATTCATCCTCTTTCTTTTTCCT	4D, 4E, 4F, 4H, S2C, S2E, S3, Data S2
synmiR-3_initial version	TTGAATGAGGCTTCAGTACTTTACAGAATCGTTGCCTGCACATCTTGGAAACACTTGCTGGGATTACTTCGACTTCTTAACCCAACAGAAGGCTCGAGAAGGTATATTGCTGTTGACAGTGAGCGCGAAAAGTTTATAATATCTTGATAGTGAAGCCACAGATGTATCAAGATATTATAAACTTTTCATGCCTACTGCCTCGGACTTCAAGGGGCTAGAATTCGAGCAATTATCTTGTTTACTAAAACTGAATACCTTGCTATCTCTTTGATACATTTTTACAAAGCTGAATTAAAATGGTATAAATTAAATCACTTTTCCTGACCATTCATCCTCTTTCTTTTTCCT	S2A
synmiR-3_19G	TTGAATGAGGCTTCAGTACTTTACAGAATCGTTGCCTGCACATCTTGGAAACACTTGCTGGGATTACTTCGACTTCTTAACCCAACAGAAGGCTCGAGAAGGTATATTGCTGTTGACAGTGAGCGCGAGAAGTTTATAATATCTTGATAGTGAAGCCACAGATGTATCAAGATATTATAAACTTCTCATGCCTACTGCCTCGGACTTCAAGGGGCTAGAATTCGAGCAATTATCTTGTTTACTAAAACTGAATACCTTGCTATCTCTTTGATACATTTTTACAAAGCTGAATTAAAATGGTATAAATTAAATCACTTTTCCTGACCATTCATCCTCTTTCTTTTTCCT	4D, 4E, 4F, 5E, 5F, S2C, S3, Data S2
synmiR-4	TTGAATGAGGCTTCAGTACTTTACAGAATCGTTGCCTGCACATCTTGGAAACACTTGCTGGGATTACTTCGACTTCTTAACCCAACAGAAGGCTCGAGAAGGTATATTGCTGTTGACAGTGAGCGCCGTAAAGATCATGAAATTGAATAGTGAAGCCACAGATGTATTCAATTTCATGATCTTTACGATGCCTACTGCCTCGGACTTCAAGGGGCTAGAATTCGAGCAATTATCTTGTTTACTAAAACTGAATACCTTGCTATCTCTTTGATACATTTTTACAAAGCTGAATTAAAATGGTATAAATTAAATCACTTTTCCTGACCATTCATCCTCTTTCTTTTTCCT	4D, 4E, 4F, S2C, S2D, S3, S4, Data S2
synmiR-5	TTGAATGAGGCTTCAGTACTTTACAGAATCGTTGCCTGCACATCTTGGAAACACTTGCTGGGATTACTTCGACTTCTTAACCCAACAGAAGGCTCGAGAAGGTATATTGCTGTTGACAGTGAGCGCAGCATCTATCTAACGGTTTGATAGTGAAGCCACAGATGTATCAAACCGTTAGATAGATGCTATGCCTACTGCCTCGGACTTCAAGGGGCTAGAATTCGAGCAATTATCTTGTTTACTAAAACTGAATACCTTGCTATCTCTTTGATACATTTTTACAAAGCTGAATTAAAATGGTATAAATTAAATCACTTTTCCTGACCATTCATCCTCTTTCTTTTTCCT	4D, 4E, 4F, 4H, S2C-E, S3, S4, Data S2
synmiR-6	TTGAATGAGGCTTCAGTACTTTACAGAATCGTTGCCTGCACATCTTGGAAACACTTGCTGGGATTACTTCGACTTCTTAACCCAACAGAAGGCTCGAGAAGGTATATTGCTGTTGACAGTGAGCGCCTCTTATCAAGCAGTTTCATATAGTGAAGCCACAGATGTATATGAAACTGCTTGATAAGAGATGCCTACTGCCTCGGACTTCAAGGGGCTAGAATTCGAGCAATTATCTTGTTTACTAAAACTGAATACCTTGCTATCTCTTTGATACATTTTTACAAAGCTGAATTAAAATGGTATAAATTAAATCACTTTTCCTGACCATTCATCCTCTTTCTTTTTCCT	S2B
synmiR-7	TTGAATGAGGCTTCAGTACTTTACAGAATCGTTGCCTGCACATCTTGGAAACACTTGCTGGGATTACTTCGACTTCTTAACCCAACAGAAGGCTCGAGAAGGTATATTGCTGTTGACAGTGAGCGCAGAAATGGTGTAATTTAGCAATAGTGAAGCCACAGATGTATTGCTAAATTACACCATTTCTATGCCTACTGCCTCGGACTTCAAGGGGCTAGAATTCGAGCAATTATCTTGTTTACTAAAACTGAATACCTTGCTATCTCTTTGATACATTTTTACAAAGCTGAATTAAAATGGTATAAATTAAATCACTTTTCCTGACCATTCATCCTCTTTCTTTTTCCT	4D, 4E, 4F, S2C, S3, Data S2
synmiR-8	TTGAATGAGGCTTCAGTACTTTACAGAATCGTTGCCTGCACATCTTGGAAACACTTGCTGGGATTACTTCGACTTCTTAACCCAACAGAAGGCTCGAGAAGGTATATTGCTGTTGACAGTGAGCGCCGTTGAGATTTAAAGATCGAATAGTGAAGCCACAGATGTATTCGATCTTTAAATCTCAACGATGCCTACTGCCTCGGACTTCAAGGGGCTAGAATTCGAGCAATTATCTTGTTTACTAAAACTGAATACCTTGCTATCTCTTTGATACATTTTTACAAAGCTGAATTAAAATGGTATAAATTAAATCACTTTTCCTGACCATTCATCCTCTTTCTTTTTCCT	4D, 4E, 4F, S2C, S3, Data S2
synmiR-9	TTGAATGAGGCTTCAGTACTTTACAGAATCGTTGCCTGCACATCTTGGAAACACTTGCTGGGATTACTTCGACTTCTTAACCCAACAGAAGGCTCGAGAAGGTATATTGCTGTTGACAGTGAGCGCCAACACCTTTCTTAAAACTTATAGTGAAGCCACAGATGTATAAGTTTTAAGAAAGGTGTTGATGCCTACTGCCTCGGACTTCAAGGGGCTAGAATTCGAGCAATTATCTTGTTTACTAAAACTGAATACCTTGCTATCTCTTTGATACATTTTTACAAAGCTGAATTAAAATGGTATAAATTAAATCACTTTTCCTGACCATTCATCCTCTTTCTTTTTCCT	4D, 4E, 4F, S2C, S3, Data S2
synmiR-10	TTGAATGAGGCTTCAGTACTTTACAGAATCGTTGCCTGCACATCTTGGAAACACTTGCTGGGATTACTTCGACTTCTTAACCCAACAGAAGGCTCGAGAAGGTATATTGCTGTTGACAGTGAGCGCGGTAATCTTAAGCATAGATGATAGTGAAGCCACAGATGTATCATCTATGCTTAAGATTACCATGCCTACTGCCTCGGACTTCAAGGGGCTAGAATTCGAGCAATTATCTTGTTTACTAAAACTGAATACCTTGCTATCTCTTTGATACATTTTTACAAAGCTGAATTAAAATGGTATAAATTAAATCACTTTTCCTGACCATTCATCCTCTTTCTTTTTCCT	4D, 4E, 4F, S2C, S3, Data S2
miR-L	TTGAATGAGGCTTCAGTACTTTACAGAATCGTTGCCTGCACATCTTGGAAACACTTGCTGGGATTACTTCGACTTCTTAACCCAACAGAAGGCTCGAGAAGGTATATTGCTGTTGACAGTGAGCGCAGGAATTATAATGCTTATCTATAGTGAAGCCACAGATGTATAGATAAGCATTATAATTCCTATGCCTACTGCCTCGGACTTCAAGGGGCTAGAATTCGAGCAATTATCTTGTTTACTAAAACTGAATACCTTGCTATCTCTTTGATACATTTTTACAAAGCTGAATTAAAATGGTATAAATTAAATCACTTTTCCTGACCATTCATCCTCTTTCTTTTTCCT	1F-I, 2-3, 4B, 4D, 4E, 4H, 5-7, S1, S2C, S2E, S4-7, Data S2
Note: the mature miRNA sequence (including the sense chain and the antisense chain) is underlined.
miR-L_1×21nt	AGGAATTATAATGCTTATCTA	1F, 1G, 2C, 2G, 2J, 4B, 4D, 4E, S1F, S1K, S1O, S2C
miR-L_1×17nt	TACTATTATAATGCTTATCTA	1G, 1H, S1G
miR-L_1×18nt	CTTAATTATAATGCTTATCTA	1G, S1A, S1H
miR-L_2×18nt	AATTATAATGCTTATCTAAAGGGCCCAATAAATTATAATGCTTATCTA	S1A, S1H
miR-L_3×18nt	AATTATAATGCTTATCTAAAGGGCCCAATAAATTATAATGCTTATCTAAATAAATTATAATGCTTATCTA	S1A, S1H
miR-L_1×19nt	TTGAATTATAATGCTTATCTA	1G, S1B, S1I
miR-L_2×19nt	GAATTATAATGCTTATCTAAAGGGCCCAATAGAATTATAATGCTTATCTA	S1B, S1I
miR-L_3×19nt	GAATTATAATGCTTATCTAAAGGGCCCAATAGAATTATAATGCTTATCTAAATAGAATTATAATGCTTATCTA	S1B, S1I
miR-L_1×20nt	TGGAATTATAATGCTTATCTA	1G
miR-L_1×bulge(1nt)	AGGAATTATAATACTTATCTA	S1C
miR-L_1×bulge(2nt)	AGGAATTATAAAACTTATCTA	S1C
miR-L_1×bulge(3nt)	AGGAATTATATAACTTATCTA	S1C
miR-L_1×bulge(4nt)	AGGAATTATTTAACTTATCTA	S1C
miR-L_1×bulge(5nt)	AGGAATTAGTTAACTTATCTA	S1C, S1D, S1J
miR-L_4×bulge(5nt)	AGGAATTAGTTAACTTATCTATACAACAATTAGGAATTAGTTAACTTATCTATAATCACTTGAGGAATTAGTTAACTTATCTATACAACTGGAAGGAATTAGTTAACTTATCTA	S1D, S1J
miR-L_2×17nt	TACTATTATAATGCTTATCTATACTATTATAATGCTTATCTA	1H, S1G
miR-L_3×17nt	TACTATTATAATGCTTATCTATACTATTATAATGCTTATCTATACTATTATAATGCTTATCTA	1H, S1G
miR-L_4×17nt	TACTATTATAATGCTTATCTATACTATTATAATGCTTATCTATACTATTATAATGCTTATCTATACTATTATAATGCTTATCTA	1H, 1I, 2B, 2D, 2F, 2I, 3A-D, 4H, 5A, 5B, 5D, 6D, 6E, 6H, S1E, S1G, S1L, S1P, S2E, S4, S5A, S5D, S6A-C, S6G, Data S2
miR-L_4×8nt	TACTTGGCATTATCTTATCTATACAACAATTTACTTGGCATTATCTTATCTATAATCACTTGTACTTGGCATTATCTTATCTATACAACTGGATACTTGGCATTATCTTATCTA	3A, Data S2
miR-L_4×9nt	TACTTGGCATTAGCTTATCTATACAACAATTTACTTGGCATTAGCTTATCTATAATCACTTGTACTTGGCATTAGCTTATCTATACAACTGGATACTTGGCATTAGCTTATCTA	3A, Data S2
miR-L_4×10nt	TACTTGGCATTTGCTTATCTATACAACAATTTACTTGGCATTTGCTTATCTATAATCACTTGTACTTGGCATTTGCTTATCTATACAACTGGATACTTGGCATTTGCTTATCTA	3A, Data S2
miR-L_4×11nt	TACTTGGCATATGCTTATCTATACAACAATTTACTTGGCATATGCTTATCTATAATCACTTGTACTTGGCATATGCTTATCTATACAACTGGATACTTGGCATATGCTTATCTA	3A, Data S2
miR-L_4×12nt	TACTTGGCAAATGCTTATCTATACAACAATTTACTTGGCAAATGCTTATCTATAATCACTTGTACTTGGCAAATGCTTATCTATACAACTGGATACTTGGCAAATGCTTATCTA	3A, Data S2
miR-L_4×13nt	TACTTGGCTAATGCTTATCTATACAACAATTTACTTGGCTAATGCTTATCTATAATCACTTGTACTTGGCTAATGCTTATCTATACAACTGGATACTTGGCTAATGCTTATCTA	3A, Data S2
miR-L_4×14nt	TACTTGGATAATGCTTATCTATACTTGGATAATGCTTATCTATACTTGGATAATGCTTATCTATACTTGGATAATGCTTATCTA	3A, Data S2
miR-L_4×15nt	TACTTGTATAATGCTTATCTATACAACAATTTACTTGTATAATGCTTATCTATAATCACTTGTACTTGTATAATGCTTATCTATACAACTGGATACTTGTATAATGCTTATCTA	3A, Data S2
miR-L_4×16nt	TTATAATGCTTATCTAAATATTATAATGCTTATCTAAATATTATAATGCTTATCTAAATATTATAATGCTTATCTA	3A, Data S2
miR-L_4×18nt	AATTATAATGCTTATCTAAATAAATTATAATGCTTATCTAAATAAATTATAATGCTTATCTAAATAAATTATAATGCTTATCTA	2K, 3A, 3B, 6D, 6E, 7B-F, S1A, S1H, S1M, S5A-D, Data S2
miR-L_4×19nt	GAATTATAATGCTTATCTAAATAGAATTATAATGCTTATCTAAATAGAATTATAATGCTTATCTAAATAGAATTATAATGCTTATCTA	2L, 3A, 3B, 3E, 4H, 6D, 6E, 6H, 7H, S1B, S1I, S1N, S2E, S5A, S5D, S6A, S6B, S6E-H, S7, Data S2
miR-L_4×20nt	TGGAATTATAATGCTTATCTATACAACAATTTGGAATTATAATGCTTATCTATAATCACTTGTGGAATTATAATGCTTATCTATACAACTGGATGGAATTATAATGCTTATCTA	3A, Data S2
miR-L_4×21nt	AGGAATTATAATGCTTATCTAAGGAATTATAATGCTTATCTAAGGAATTATAATGCTTATCTAAGGAATTATAATGCTTATCTA	3A, Data S2
miR-L_8×8nt	TACTTGGCATTATCTTATCTATACAACAATTTACTTGGCATTATCTTATCTATAATCACTTGTACTTGGCATTATCTTATCTATACAACTGGATACTTGGCATTATCTTATCTATAACTAGTTCTTTGATACTTGGCATTATCTTATCTATACAACAATTTACTTGGCATTATCTTATCTATAATCACTTGTACTTGGCATTATCTTATCTATACAACTGGATACTTGGCATTATCTTATCTA	Data S2
synmiR-1_1×21nt	CAACATAAGCATAAACTACGA	4D, 4E, S2C, Data S2
synmiR-2_1×21nt_initial	TAATCTACAAAGTGACATAAA	S2A
synmiR-2_1×21nt_20G	TGATCTACAAAGTGACATAAA	4D, 4E, S2C, Data S2
synmiR-3_1×21nt_initial	GAAAAGTTTATAATATCTTGA	S2A
synmiR-3_1×21nt_19G	GAGAAGTTTATAATATCTTGA	4D, 4E, S2C, Data S2
synmiR-4_1×21nt	CGTAAAGATCATGAAATTGAA	4D, 4E, S2C, Data S2
synmiR-5_1×21nt	AGCATCTATCTAACGGTTTGA	4D, 4E, S2C, Data S2
synmiR-6_1×21nt	CTCTTATCAAGCAGTTTCATA	S2B
synmiR-7_1×21nt	AGAAATGGTGTAATTTAGCAA	4D, 4E, S2C, Data S2
synmiR-8_1×21nt	CGTTGAGATTTAAAGATCGAA	4D, 4E, S2C, Data S2
synmiR-9_1×21nt	CAACACCTTTCTTAAAACTTA	4D, 4E, S2C, Data S2
synmiR-10_1×21nt	GGTAATCTTAAGCATAGATGA	4D, 4E, S2C, Data S2
synmiR-1_4×8nt	ACAATATTCGTATAACTACGATACAACAATTACAATATTCGTATAACTACGATAATCACTTGAAAATATTCGTATAACTACGATACAACTGGAACAATATTCGTATAACTACGA	4F, S3, Data S2
synmiR-1_4×9nt	ACAATATTCGTAAAACTACGATACAACAATTACAATATTCGTAAAACTACGATAATCACTTGAAAATATTCGTAAAACTACGATACAACTGGAACAATATTCGTAAAACTACGA	S3A
synmiR-2_4×8nt	CATGAAGTTTTCAGACATAAATACAACAATTCATGAAGTTTTCAGACATAAATAATCACTTGCATGAAGTTTTCAGACATAAATACAACTGGACATGAAGTTTTCAGACATAAA	S3A
synmiR-2_4×9nt	CATGAAGTTTTCTGACATAAATACAACAATTCATGAAGTTTTCTGACATAAATAATCACTTGCATGAAGTTTTCTGACATAAATACAACTGGACATGAAGTTTTCTGACATAAA	S3A
synmiR-2_8×8nt	CATGAAGTTTTCAGACATAAATACAACAATTCATGAAGTTTTCAGACATAAATAATCACTTGCATGAAGTTTTCAGACATAAATACAACTGGACATGAAGTTTTCAGACATAAATAACTAGTTCTTTGACATGAAGTTTTCAGACATAAATACAACAATTCATGAAGTTTTCAGACATAAATAATCACTTGCATGAAGTTTTCAGACATAAATACAACTGGACATGAAGTTTTCAGACATAAA	4F, 4H, S2E, S3, Data S2
synmiR-3_4×16nt	TCTTTGTTTATAATATCTTGATACAACAATTTCTTTGTTTATAATATCTTGATAATCACTTGTCTTTGTTTATAATATCTTGATACAACTGGATCTTTGTTTATAATATCTTGA	S3
synmiR-3_8×16nt	TCTTTGTTTATAATATCTTGATACAACAATTTCTTTGTTTATAATATCTTGATAATCACTTGTCTTTGTTTATAATATCTTGATACAACTGGATCTTTGTTTATAATATCTTGATAACTAGTTCTTTGATCTTTGTTTATAATATCTTGATACAACAATTTCTTTGTTTATAATATCTTGATAATCACTTGTCTTTGTTTATAATATCTTGATACAACTGGATCTTTGTTTATAATATCTTGA	4F, S3A, Data S2
synmiR-4_4×8nt	GTACTCTGATCATAAATTGAATACAACAATTGTACTCTGATCATAAATTGAATAATCACTTGGTACTCTGATCATAAATTGAATACAACTGGAGTACTCTGATCATAAATTGAA	S3A
synmiR-4_8×8nt	GTACTCTGATCATAAATTGAATACAACAATTGTACTCTGATCATAAATTGAATAATCACTTGGTACTCTGATCATAAATTGAATACAACTGGAGTACTCTGATCATAAATTGAATAACTAGTTCTTTGAGTACTCTGATCATAAATTGAATACAACAATTGTACTCTGATCATAAATTGAATAATCACTTGGTACTCTGATCATAAATTGAATACAACTGGAGTACTCTGATCATAAATTGAA	4F, S3A, Data S2
synmiR-4_8×9nt	GTACTCTGATCAGAAATTGAATACAACAATTGTACTCTGATCAGAAATTGAATAATCACTTGGTACTCTGATCAGAAATTGAATACAACTGGAGTACTCTGATCAGAAATTGAATAACTAGTTCTTTGAGTACTCTGATCAGAAATTGAATACAACAATTGTACTCTGATCAGAAATTGAATAATCACTTGGTACTCTGATCAGAAATTGAATACAACTGGAGTACTCTGATCAGAAATTGAA	S3, S4
synmiR-4_4×17nt	GTACAAGATCATGAAATTGAATACAACAATTGTACAAGATCATGAAATTGAATAATCACTTGGTACAAGATCATGAAATTGAATACAACTGGAGTACAAGATCATGAAATTGAA	S2D
synmiR-5_4×8nt	CCATGAGTAATCTCGGTTTGATACAACAATTCCATGAGTAATCTCGGTTTGATAATCACTTGCCATGAGTAATCTCGGTTTGATACAACTGGACCATGAGTAATCTCGGTTTGA	4H, S2E, S3A
synmiR-5_4×9nt	CCATGAGTAATCACGGTTTGATACAACAATTCCATGAGTAATCACGGTTTGATAATCACTTGCCATGAGTAATCACGGTTTGATACAACTGGACCATGAGTAATCACGGTTTGA	S3A
synmiR-5_4×12nt	CCATGAGTACTAACGGTTTGATACAACAATTCCATGAGTACTAACGGTTTGATAATCACTTGCCATGAGTACTAACGGTTTGATACAACTGGACCATGAGTACTAACGGTTTGA	S3A
synmiR-5_8×8nt	CCATGAGTAATCTCGGTTTGATACAACAATTCCATGAGTAATCTCGGTTTGATAATCACTTGCCATGAGTAATCTCGGTTTGATACAACTGGACCATGAGTAATCTCGGTTTGATAACTAGTTCTTTGACCATGAGTAATCTCGGTTTGATACAACAATTCCATGAGTAATCTCGGTTTGATAATCACTTGCCATGAGTAATCTCGGTTTGATACAACTGGACCATGAGTAATCTCGGTTTGA	4F, S3, S4, Data S2
synmiR-5_4×17nt	CCATTCTATCTAACGGTTTGATACAACAATTCCATTCTATCTAACGGTTTGATAATCACTTGCCATTCTATCTAACGGTTTGATACAACTGGACCATTCTATCTAACGGTTTGA	S2D
synmiR-7_4×12nt	CTTTTCTAGGTAATTTAGCAATACAACAATTCTTTTCTAGGTAATTTAGCAATAATCACTTGCTTTTCTAGGTAATTTAGCAATACAACTGGACTTTTCTAGGTAATTTAGCAA	S3A
synmiR-7_8×12nt	CTTTTCTAGGTAATTTAGCAATACAACAATTCTTTTCTAGGTAATTTAGCAATAATCACTTGCTTTTCTAGGTAATTTAGCAATACAACTGGACTTTTCTAGGTAATTTAGCAATAACTAGTTCTTTGACTTTTCTAGGTAATTTAGCAATACAACAATTCTTTTCTAGGTAATTTAGCAATAATCACTTGCTTTTCTAGGTAATTTAGCAATACAACTGGACTTTTCTAGGTAATTTAGCAA	4F, S3, Data S2
synmiR-8_4×8nt	GTAACGTCAAATTAGATCGAATACAACAATTGTAACGTCAAATTAGATCGAATAATCACTTGGTAACGTCAAATTAGATCGAATACAACTGGAGTAACGTCAAATTAGATCGAA	S3A
synmiR-8_4×9nt	GTAACGTCAAATAAGATCGAATACAACAATTGTAACGTCAAATAAGATCGAATAATCACTTGGTAACGTCAAATAAGATCGAATACAACTGGAGTAACGTCAAATAAGATCGAA	S3A
synmiR-8_8×8nt	GTAACGTCAAATTAGATCGAATACAACAATTGTAACGTCAAATTAGATCGAATAATCACTTGGTAACGTCAAATTAGATCGAATACAACTGGAGTAACGTCAAATTAGATCGAATAACTAGTTCTTTGAGTAACGTCAAATTAGATCGAATACAACAATTGTAACGTCAAATTAGATCGAATAATCACTTGGTAACGTCAAATTAGATCGAATACAACTGGAGTAACGTCAAATTAGATCGAA	4F, S3, Data S2
synmiR-9_4×16nt	TCCAGCCTTTCTTAAAACTTATACAACAATTTCCAGCCTTTCTTAAAACTTATAATCACTTGTCCAGCCTTTCTTAAAACTTATACAACTGGATCCAGCCTTTCTTAAAACTTA	S3A
synmiR-9_4×17nt	TCCAACCTTTCTTAAAACTTATACAACAATTTCCAACCTTTCTTAAAACTTATAATCACTTGTCCAACCTTTCTTAAAACTTATACAACTGGATCCAACCTTTCTTAAAACTTA	4F, S3, Data S2
synmiR-9_4×18nt	TCCCACCTTTCTTAAAACTTATACAACAATTTCCCACCTTTCTTAAAACTTATAATCACTTGTCCCACCTTTCTTAAAACTTATACAACTGGATCCCACCTTTCTTAAAACTTA	S3A
synmiR-10_8×8nt	ATACCAAGACTCAATAGATGATACAACAATTATACCAAGACTCAATAGATGATAATCACTTGATACCAAGACTCAATAGATGATACAACTGGAATACCAAGACTCAATAGATGATAACTAGTTCTTTGAATACCAAGACTCAATAGATGATACAACAATTATACCAAGACTCAATAGATGATAATCACTTGATACCAAGACTCAATAGATGATACAACTGGAATACCAAGACTCAATAGATGA	4F, S3A, Data S2
synmiR-10_8×9nt	ATACCAAGACTCCATAGATGATACAACAATTATACCAAGACTCCATAGATGATAATCACTTGATACCAAGACTCCATAGATGATACAACTGGAATACCAAGACTCCATAGATGATAACTAGTTCTTTGAATACCAAGACTCCATAGATGATACAACAATTATACCAAGACTCCATAGATGATAATCACTTGATACCAAGACTCCATAGATGATACAACTGGAATACCAAGACTCCATAGATGA	S3
Note: the complementary sequences of the target are underlined. The bulge in the target is colored dark red.
