## Supplementary material for "miRNA modules for precise, tunable control of gene expression": Gene Ontology annotations for significantly regulated genes in ABEMax unregulated vs. mock and ABEMax regulated vs. mock, related to Figure 7

### Sheet: Table S2
Table S2 Gene Ontology annotations for significantly regulated genes in ABEMax unregulated vs. mock and ABEMax regulated vs. mock; shared differentially expressed genes are color-coded (blue = commonly downregulated; red = commonly upregulated), related to Figure 7.
Cluster	Enrichment Score	Genes Included	Group	Index	Genes
Nucleoplasm and nucleus	7.01799	89	Unregulated_vs_mock	GO:0005654~nucleoplasm, KW-0539~Nucleus, GO:0005634~nucleus	death associated protein 3(DAP3), SMAD specific E3 ubiquitin protein ligase 1(SMURF1), DNA damage inducible 1 homolog 2(DDI2), Ro60, Y RNA binding protein(RO60), kinesin family member 13B(KIF13B), polo like kinase 2(PLK2), mitochondrial pyruvate carrier 2(MPC2), AMMECR1 like(AMMECR1L), pantothenate kinase 3(PANK3), calreticulin(CALR), golgi associated RAB2 interactor 5A(GARIN5A), malate dehydroge…
Protein ubiquitination and isopeptide bond	2.00729	36	Unregulated_vs_mock	CROSSLNK:Glycyl lysine isopeptide (Lys-Gly) (interchain with G-Cter in SUMO2), KW-0832~Ubl conjugation, KW-1017~Isopeptide bond	syntaxin 8(STX8), zyg-11 family member B, cell cycle regulator(ZYG11B), DEAH-box helicase 33(DHX33), praja ring finger ubiquitin ligase 1(PJA1), BRCA2 DNA repair associated(BRCA2), centrosomal protein 290(CEP290), heat shock protein 90 alpha family class B member 1(HSP90AB1), forkhead box O3(FOXO3), period circadian regulator 1(PER1), nucleolar and spindle associated protein 1(NUSAP1), H4 cluster…
Protein folding, processing, and stress response	1.74428	21	Unregulated_vs_mock	GO:0044183~protein folding chaperone, GO:0031072~heat shock protein binding, hsa04612:Antigen processing and presentation, GO:0051087~protein-folding chaperone binding, KW-0143~Chaperone, hsa04915:Estrogen signaling pathway, GO:0051082~unfolded protein binding, hsa04141:Protein processing in endoplasmic reticulum, GO:0006986~response to unfolded protein, GO:0034605~cellular response to heat, GO:0…	heat shock protein family A (Hsp70) member 8(HSPA8), heat shock protein 90 alpha family class B member 1(HSP90AB1), heat shock protein family A (Hsp70) member 6(HSPA6), DnaJ heat shock protein family (Hsp40) member B1(DNAJB1), calreticulin(CALR), DnaJ heat shock protein family (Hsp40) member B6(DNAJB6), FKBP prolyl isomerase 4(FKBP4), Fos proto-oncogene, AP-1 transcription factor subunit(FOS), le…
Helicase	1.65998	9	Unregulated_vs_mock	MOTIF:DEAH box, KW-0347~Helicase, SM00487:DEXDc, IPR014001:Helicase_ATP-bd, DOMAIN:Helicase ATP-binding, GO:0003724~RNA helicase activity, GO:0004386~helicase activity, GO:0016787~hydrolase activity, SM00490:HELICc, IPR001650:Helicase_C-like, DOMAIN:Helicase C-terminal, IPR011545:DEAD/DEAH_box_helicase_dom	DEAH-box helicase 33(DHX33), DExH-box helicase 34(DHX34), helicase, lymphoid specific(HELLS), DEAD-box helicase 59(DDX59), BRCA1 interacting helicase 1(BRIP1), DNA replication helicase/nuclease 2(DNA2), RNA polymerase II subunit A(POLR2A), DDAH family member 2, ADMA-independent(DDAH2), DNA damage inducible 1 homolog 2(DDI2)
ATP binding and hydrolysis	1.65759	24	Unregulated_vs_mock	GO:0016887~ATP hydrolysis activity, KW-0347~Helicase, IPR027417:P-loop_NTPase, GO:0005524~ATP binding, KW-0547~Nucleotide-binding, KW-0067~ATP-binding	FKBP prolyl isomerase 4(FKBP4), integral membrane protein 2C(ITM2C), PMS1 homolog 1, mismatch repair system component(PMS1), death associated protein 3(DAP3), RAP2B, member of RAS oncogene family(RAP2B), secretion associated Ras related GTPase 1B(SAR1B), RAB8A, member RAS oncogene family(RAB8A), ADP ribosylation factor like GTPase 4D(ARL4D), aldehyde dehydrogenase 18 family member A1(ALDH18A1), p…
Centriole and cillium	1.62404	12	Unregulated_vs_mock	GO:0005814~centriole, KW-0970~Cilium biogenesis/degradation, GO:0060271~cilium assembly, GO:0097730~non-motile cilium, GO:0036064~ciliary basal body, KW-0969~Cilium, GO:0005929~cilium	dynein light chain LC8-type 1(DYNLL1), spermatogenesis associated 7(SPATA7), coiled-coil domain containing 34(CCDC34), polo like kinase 2(PLK2), heat shock protein family A (Hsp70) member 6(HSPA6), Ro60, Y RNA binding protein(RO60), sperm associated antigen 16(SPAG16), centrosomal protein 162(CEP162), centrosomal protein 290(CEP290), Abelson helper integration site 1(AHI1), intraflagellar transpo…
Chaperone	1.4887	8	Unregulated_vs_mock	KW-0143~Chaperone, SM00271:DnaJ, IPR001623:DnaJ_domain, DOMAIN:J, IPR036869:J_dom_sf	DnaJ heat shock protein family (Hsp40) member B6(DNAJB6), DnaJ heat shock protein family (Hsp40) member B1(DNAJB1), DnaJ heat shock protein family (Hsp40) member C12(DNAJC12), FKBP prolyl isomerase 4(FKBP4), heat shock protein family A (Hsp70) member 8(HSPA8), translocase of inner mitochondrial membrane 9(TIMM9), calreticulin(CALR), heat shock protein 90 alpha family class B member 1(HSP90AB1)
Kinetochore and centromere, chromatin segregation	1.29694	7	Unregulated_vs_mock	GO:0000776~kinetochore, KW-0995~Kinetochore, KW-0137~Centromere, GO:0007059~chromosome segregation	polo like kinase 2(PLK2), kinesin family member 13B(KIF13B), dynein light chain LC8-type 1(DYNLL1), centromere protein K(CENPK), chromosome alignment maintaining phosphoprotein 1(CHAMP1), inner centromere protein(INCENP), NUF2 component of NDC80 kinetochore complex(NUF2)
Cell cycle and mitosis	1.06778	12	Unregulated_vs_mock	GO:0007049~cell cycle, KW-0131~Cell cycle, KW-0498~Mitosis, KW-0132~Cell division, GO:0051301~cell division	spindlin 1(SPIN1), BRCA2 DNA repair associated(BRCA2), cyclin dependent kinase 2 associated protein 1(CDK2AP1), ubiquitin like with PHD and ring finger domains 1(UHRF1), TSPY like 2(TSPYL2), replication timing regulatory factor 1(RIF1), nucleolar and spindle associated protein 1(NUSAP1), inner centromere protein(INCENP), NUF2 component of NDC80 kinetochore complex(NUF2), kelch like family member …
Transcription	0.984272	32	Unregulated_vs_mock	KW-0804~Transcription, KW-0805~Transcription regulation, GO:0006357~regulation of transcription by RNA polymerase II	BRCA1 interacting helicase 1(BRIP1), DEK proto-oncogene(DEK), Fos proto-oncogene, AP-1 transcription factor subunit(FOS), FOS like 1, AP-1 transcription factor subunit(FOSL1), RNA polymerase II subunit A(POLR2A), ubiquitin like with PHD and ring finger domains 1(UHRF1), dynein light chain LC8-type 1(DYNLL1), DEP domain containing 1(DEPDC1), caveolae associated protein 1(CAVIN1), mediator complex …
Ribonucleoprotein	0.79617	6	Unregulated_vs_mock	GO:0005763~mitochondrial small ribosomal subunit, KW-0687~Ribonucleoprotein, GO:0032543~mitochondrial translation, GO:0003735~structural constituent of ribosome, KW-0689~Ribosomal protein	cytoplasmic polyadenylation element binding protein 1(CPEB1), proliferation-associated 2G4(PA2G4), Ro60, Y RNA binding protein(RO60), mitochondrial ribosomal protein S33(MRPS33), death associated protein 3(DAP3), mitochondrial ribosomal protein S12(MRPS12)
Chromosome, DNA damage and repair	0.722242	8	Unregulated_vs_mock	GO:0000781~chromosome, telomeric region, KW-0227~DNA damage, KW-0234~DNA repair, GO:0006281~DNA repair	H4 clustered histone 3(H4C3), dynein light chain LC8-type 1(DYNLL1), PMS1 homolog 1, mismatch repair system component(PMS1), ubiquitin like with PHD and ring finger domains 1(UHRF1), BRCA1 interacting helicase 1(BRIP1), BRCA2 DNA repair associated(BRCA2), replication timing regulatory factor 1(RIF1), DNA replication helicase/nuclease 2(DNA2)
mRNA processing and splicing	0.718249	6	Unregulated_vs_mock	GO:0006397~mRNA processing, GO:0008380~RNA splicing, KW-0507~mRNA processing, KW-0508~mRNA splicing	GC-rich sequence DNA-binding factor 2(GCFC2), cytoplasmic polyadenylation element binding protein 1(CPEB1), heat shock protein family A (Hsp70) member 8(HSPA8), SREK1 interacting protein 1(SREK1IP1), protein phosphatase 4 regulatory subunit 2(PPP4R2), SR-related CTD associated factor 11(SCAF11)
GTP binding	0.655936	10	Unregulated_vs_mock	SM00177:ARF, GO:0005525~GTP binding, IPR005225:Small_GTP-bd_dom, SM00173:RAS, GO:0003924~GTPase activity, KW-0342~GTP-binding, SM00175:RAB, KW-0449~Lipoprotein	phosphatase and actin regulator 2(PHACTR2), sphingomyelin phosphodiesterase acid like 3B(SMPDL3B), apolipoprotein B mRNA editing enzyme catalytic subunit 3C(APOBEC3C), FKBP prolyl isomerase 4(FKBP4), TSR1 ribosome maturation factor(TSR1), death associated protein 3(DAP3), secretion associated Ras related GTPase 1B(SAR1B), RAP2B, member of RAS oncogene family(RAP2B), RAB8A, member RAS oncogene fam…
DNA damage, repair, and recombination	3.36095	11	Regulated_vs_mock	KW-0227~DNA damage, KW-0234~DNA repair, GO:0006281~DNA repair, KW-0233~DNA recombination	dynein light chain LC8-type 1(DYNLL1), centrosomal protein 63(CEP63), PMS1 homolog 1, mismatch repair system component(PMS1), BRISC and BRCA1 A complex member 1(BABAM1), actin related protein 8(ACTR8), chromatin assembly factor 1 subunit B(CHAF1B), DNA polymerase kappa(POLK), DNA replication helicase/nuclease 2(DNA2), ubiquitin C-terminal hydrolase L5(UCHL5), BRCA2 DNA repair associated(BRCA2), X…
Cell cycle and mitosis	1.95723	9	Regulated_vs_mock	GO:0007049~cell cycle, KW-0498~Mitosis, KW-0131~Cell cycle, GO:0051301~cell division, KW-0132~Cell division	BRCA2 DNA repair associated(BRCA2), RAB GTPase activating protein 1(RABGAP1), chromatin assembly factor 1 subunit B(CHAF1B), BRISC and BRCA1 A complex member 1(BABAM1), centrosomal protein 63(CEP63), actin related protein 8(ACTR8), kelch like family member 9(KLHL9), BORA aurora kinase A activator(BORA), NIMA related kinase 1(NEK1)
ATP binding and hydrolysis	1.8342	15	Regulated_vs_mock	GO:0016887~ATP hydrolysis activity, GO:0005524~ATP binding, KW-0067~ATP-binding, KW-0547~Nucleotide-binding	death associated protein 3(DAP3), X-ray repair cross complementing 2(XRCC2), PMS1 homolog 1, mismatch repair system component(PMS1), NIMA related kinase 1(NEK1), ribosomal protein S6 kinase like 1(RPS6KL1), actin related protein 8(ACTR8), dynein cytoplasmic 1 light intermediate chain 2(DYNC1LI2), MAPK interacting serine/threonine kinase 2(MKNK2), DNA replication helicase/nuclease 2(DNA2), dynein …
Protein folding, processing, and stress response	1.78409	6	Regulated_vs_mock	GO:0044183~protein folding chaperone, GO:0051082~unfolded protein binding, hsa04612:Antigen processing and presentation, GO:0051087~protein-folding chaperone binding, GO:0051085~chaperone cofactor-dependent protein refolding, GO:0006986~response to unfolded protein, GO:0034605~cellular response to heat, hsa04141:Protein processing in endoplasmic reticulum, KW-0346~Stress response, KW-0143~Chapero…	heat shock protein family A (Hsp70) member 8(HSPA8), DnaJ heat shock protein family (Hsp40) member B1(DNAJB1), heat shock protein family A (Hsp70) member 6(HSPA6), calreticulin(CALR), major histocompatibility complex, class I, B(HLA-B), chromatin assembly factor 1 subunit B(CHAF1B)
Dynein, motor protein, and microtubule	1.62103	9	Regulated_vs_mock	GO:0030286~dynein complex, GO:0005868~cytoplasmic dynein complex, KW-0243~Dynein, hsa04814:Motor proteins, hsa04962:Vasopressin-regulated water reabsorption, KW-0505~Motor protein, hsa05132:Salmonella infection, KW-0493~Microtubule, GO:0005874~microtubule, GO:0005856~cytoskeleton, GO:0000776~kinetochore	dynein cytoplasmic 1 light intermediate chain 2(DYNC1LI2), dynein light chain LC8-type 1(DYNLL1), dynein cytoplasmic 2 heavy chain 1(DYNC2H1), actin beta(ACTB), myosin light chain 6(MYL6), heat shock protein family A (Hsp70) member 8(HSPA8), centrosomal protein 162(CEP162), kinesin family binding protein(KIFBP), uveal autoantigen with coiled-coil domains and ankyrin repeats(UACA)
Cillium	1.6056	9	Regulated_vs_mock	KW-0970~Cilium biogenesis/degradation, GO:0060271~cilium assembly, GO:0034451~centriolar satellite, KW-1186~Ciliopathy, KW-0969~Cilium, KW-0966~Cell projection	centrosomal protein 63(CEP63), solute carrier family 39 member 6(SLC39A6), cytoplasmic polyadenylation element binding protein 1(CPEB1), centrosomal protein 162(CEP162), NIMA related kinase 1(NEK1), clusterin associated protein 1(CLUAP1), sperm associated antigen 16(SPAG16), dynein cytoplasmic 2 heavy chain 1(DYNC2H1), centrosomal protein 290(CEP290)
ATP hydrolysis and helicase	1.57734	11	Regulated_vs_mock	GO:0016887~ATP hydrolysis activity, GO:0004386~helicase activity, KW-0347~Helicase, IPR027417:P-loop_NTPase	dynein cytoplasmic 1 light intermediate chain 2(DYNC1LI2), death associated protein 3(DAP3), X-ray repair cross complementing 2(XRCC2), PMS1 homolog 1, mismatch repair system component(PMS1), actin beta(ACTB), heat shock protein family A (Hsp70) member 6(HSPA6), heat shock protein family A (Hsp70) member 8(HSPA8), dynein cytoplasmic 2 heavy chain 1(DYNC2H1), DEAH-box helicase 33(DHX33), YTH N6-me…
DNA recombination and chromatin remodeling	1.3542	8	Regulated_vs_mock	KW-0233~DNA recombination, GO:0006310~DNA recombination, GO:0006338~chromatin remodeling, GO:0051726~regulation of cell cycle, hsa03082:ATP-dependent chromatin remodeling, GO:0045893~positive regulation of DNA-templated transcription	BRCA2 DNA repair associated(BRCA2), X-ray repair cross complementing 2(XRCC2), actin beta(ACTB), actin related protein 8(ACTR8), centrosomal protein 290(CEP290), heat shock protein family A (Hsp70) member 8(HSPA8), protein arginine methyltransferase 9(PRMT9), ubiquitin C-terminal hydrolase L5(UCHL5)
ATPase, nucleotide binding domain	1.19844	7	Regulated_vs_mock	IPR043129:ATPase_NBD, GO:0072562~blood microparticle, KW-0488~Methylation	actin related protein 8(ACTR8), dynein cytoplasmic 1 light intermediate chain 2(DYNC1LI2), BCL2 like 12(BCL2L12), proline rich coiled-coil 2C(PRRC2C), heat shock protein family A (Hsp70) member 8(HSPA8), actin beta(ACTB), heat shock protein family A (Hsp70) member 6(HSPA6)
Protein ubiquitination and isopeptide bond	0.76765	16	Regulated_vs_mock	KW-0832~Ubl conjugation, KW-1017~Isopeptide bond, CROSSLNK:Glycyl lysine isopeptide (Lys-Gly) (interchain with G-Cter in SUMO2)	dynein light chain LC8-type 1(DYNLL1), DEAH-box helicase 33(DHX33), KIAA1958(KIAA1958), uveal autoantigen with coiled-coil domains and ankyrin repeats(UACA), proline rich coiled-coil 2C(PRRC2C), autophagy related 14(ATG14), transcription elongation factor A1(TCEA1), treacle ribosome biogenesis factor 1(TCOF1), centrosomal protein 63(CEP63), zinc finger protein 397(ZNF397), BRCA2 DNA repair associ…
